# Genetic analysis of pyrimidine biosynthetic enzymes in *Plasmodium falciparum*

**DOI:** 10.1101/2025.11.30.691290

**Authors:** Krithika Rajaram, Montana L. Sievert, Rubayet Elahi, Lucas B. Dillard, James Blauwkamp, Sabrina Absalon, Sean T. Prigge

**Affiliations:** Department of Molecular Microbiology and Immunology, Johns Hopkins Bloomberg School of Public Health, Baltimore, MD; Department of Microbiology, The Ohio State University, Columbus, OH; Department of Biophysics and Biophysical Chemistry, Johns Hopkins University School of Medicine, Baltimore, MD; Department of Biochemistry, Molecular Biology and Toxicology, Indiana University School of Medicine, Indianapolis, IN

## Abstract

The malaria parasite *Plasmodium falciparum* depends entirely on *de novo* pyrimidine synthesis, as it is unable to salvage these essential nucleotides. This reliance makes the pyrimidine biosynthesis pathway a compelling target for antimalarial drugs, with several inhibitors targeting its rate-limiting enzyme, dihydroorotate dehydrogenase (*Pf*DHODH), already in clinical development. In this study, we investigated the roles of three other pathway enzymes – aspartate transcarbamoylase (*Pf*ATC), carbamoyl phosphate synthetase II (*Pf*CPSII), and dihydroorotase (*Pf*DHO). *Pf*ATC features a unique N-terminal extension predicted to serve as an apicoplast trafficking peptide. However, using antibodies against the native protein and an epitope-tagged version, we found no evidence of apicoplast localization. Knockdown of *Pf*ATC expression proved lethal and could not be rescued by an apicoplast metabolic bypass. Complementation assays further revealed that truncation of the N-terminal domain impaired parasite growth, suggesting that this region is important for *Pf*ATC function or stability *in vivo*. *Pf*CPSII, which harbors large *Plasmodium*-specific insertions between its catalytic domains, was likewise found to be essential for parasite proliferation. To assess the role of *Pf*DHO, we engineered parasites to salvage uracil via heterologous expression of a yeast enzyme. Deletion of *Pf*DHO in this parasite line resulted in uracil auxotrophy, confirming the enzyme’s essential function in pyrimidine synthesis. Together, these findings reveal multiple vulnerable nodes within the pyrimidine biosynthesis pathway.

**AUTHOR SUMMARY:** Nucleotides are central metabolites that serve as building blocks for DNA and RNA, act as key energy carriers, and function as cofactors or regulators in several metabolic pathways. To satisfy these diverse demands, most organisms rely on both nucleotide salvage and *de novo* synthesis. The malaria parasite *Plasmodium falciparum* acquires purine nucleotides from the host but lacks the capacity to salvage pyrimidines, making *de novo* pyrimidine synthesis essential. Several enzymes in this pathway differ from their human counterparts in sequence, domain architecture, and evolutionary origin, enhancing their potential as selective drug targets. Dihydroorotate dehydrogenase (PfDHODH), the fourth enzyme in the pathway, has already been validated as an antimalarial target. Here, we systematically examined upstream enzymes using molecular genetic approaches. Each proved essential for asexual blood-stage parasite survival, with the *Plasmodium*-specific N-terminal extension of aspartate carbamoyltransferase (*Pf*ATC) required for optimal growth. The introduction of a yeast uracil salvage enzyme rescued parasites depleted of these biosynthetic enzymes, demonstrating that their essential functions are confined to pyrimidine production and that their distinctive structural features do not support additional metabolic roles. In summary, these results delineate additional enzymatic steps in this important metabolic pathway that warrant continued investigation from both biological and translational angles.
