## Supplementary material for "Genetic analysis of pyrimidine biosynthetic enzymes in *Plasmodium falciparum*": Table S1

### Sheet: Sheet1
Note: Several primers were designed to be compatible for both In-Fusion and ligation-dependent cloning. Bolded sequences indicate which method was eventually used for cloning.
Primers to generate p15.PfATC.mCherry fusion constructs
Primer Number	Primer Name	Sequence (5' → 3')	Color codes	Primer Pairs	Template	Product
Pyr_001	PfATC375.5'-F	TATTTTAATTTTTTTTACAACCTAGGATGATTGAAATATTTTGCACTGCAATTG	Homology for In-Fusion Cloning,Restriction site
Pyr_002	PfATC375.3'-R	CGCCCTTGCTCGTACGGCTAGTTGATGAAAAAATGAGATATAATAAAGC	Homology for In-Fusion Cloning,Restriction site	Pyr_001/Pyr_002	PfMev-attB cDNA	Full-length PfATC
Pyr_003	PfATC36.3'-R	CTTGCTCGTACGATTATCTAATTTTAATTTTTTTTTTTTTGTTC	Restriction site	Pyr_001/Pyr_003	PfMev-attB cDNA	PfATC amino acids 1-36
Pyr_004	PfATCΔ36.5'-F	TTTACAACCTAGGATGTTTTATATCAATAGCAAGTATAAAATTG	Restriction site	Pyr_004/Pyr_002	PfMev-attB cDNA	PfATC amino acids 37-375
Primers to generate p15.mCherry.FUR1 plasmid
Primer Number	Primer Name	Sequence (5' → 3')	Color codes	Primer Pairs	Template	Product
Pyr_005	mch.fur-F	TAATTTTTTTTACAACCTAGGATGAGCAAGGGCGAGGAGGATAAC	Homology for In-Fusion Cloning,Restriction site
Pyr_006	mch.fur-R	GTGGGCGGTGAGCCCTAGGCTTGTACAGCTCGTCCATGCCGC	Homology for In-Fusion Cloning,Restriction site	Pyr_005/Pyr_006	p15-PfATC36-mCherry plasmid	mCherry
Pyr_007	fur1-F	CTGTACAAGCCTAGGTCCGAACCTTTTAAGAATGTATATTTATTGC	Restriction site
Pyr_008	fur1-R	GACCTTAAGCTCGAGTTAAACACAATAATATCTATCACCAAAATCACC	Restriction site	Pyr_007/Pyr_008	synthetic construct(LifeSct LLC)	FUR1
Primers to confirm plasmid insertion at P230p or CG6 attB locus
Primer Number	Primer Name	Sequence (5' → 3')
Pyr_009	CG6-F	CTTAACATCCTGTGAAGTTACCCAGGATCC
Pyr_010	CG6-R	GATACTAATCAAACTGATGAGGAAGTTTTCC
Pyr_011	attB.int-5'	GCAGTGTGGAATTCCCTGCA
Pyr_012	attB.int-3'	TTAAGTGTAGTTAATTCATCAAATAGCATGC
Pyr_013	P230p-F	GGTTGTGATTTTTCAGGTGATTCC
Pyr_014	P230p-R	GAAAATTGTAGGGGCAGCTAAATCCGAC
Primers to amplify homology arms for gene knockdown constructs
Primer Number	Primer Name	Sequence (5' → 3')	Color codes	Primer Pairs	Template	Product
Pyr_015	PfATC.HA1-F	GATATCGTCCACCTGGATATCGAGGAAGGATTAGAAGACGTTC	Homology for In-Fusion Cloning,Restriction site
Pyr_016	PfATC.HA1-R1	CCATacgcACgTAgaggCCgTTcTCTGCTTGTGTGAAATAAACACTT	PAM,recoded gRNA	Pyr_015/Pyr_016	PfMev-attB gDNA	Intermediate product
Pyr_017	PfATC.HA1-R2	GCTAGTTGATGAAAAAATGAGATATAATAAAGCCATacgcACgTAgaggCCgTTc	PAM,recoded gRNA	Pyr_015/Pyr_017	Pyr_015/Pyr_016 PCR product	Intermediate product
Pyr_018	PfATC.HA1-R3	CGTCATAAGGGTATCCGGAGACGTCGCTAGTTGATGAAAAAATGAGATAT	Restriction site	Pyr_015/Pyr_018	Pyr_015/Pyr_017 PCR product	Final recoded PfATC HA1 product
Pyr_019	PfATC.HA2-F	TGGCCCCTTTCCGGGCGCGCCCGTTATTATGTGAATAATATCATATCATATTATTC	Homology for In-Fusion Cloning,Restriction site
Pyr_020	PfATC.HA2-R	GATATCCAGGTGGACGATATCCGAATAAAGTCGAAAATTATAACGTTCTATATC	Homology for In-Fusion Cloning,Restriction site	Pyr_019/Pyr_020	PfMev-attB gDNA	PfATC HA2 product
Pyr_021	PfCPSII.HA1-F	GATATCGTCCACCTGGATATCGGGATTTACAATATATGCGACTGAAG	Homology for In-Fusion Cloning,Restriction site
Pyr_022	PfCPSII.HA1-R1	tAgggagATgTAcTCaTCgTAcgaCTTTATGGTATAGAATGATTTTCTTTCC	PAM,recoded gRNA	Pyr_021/Pyr_022	PfMev-attB gDNA	Intermediate product
Pyr_023	PfCPSII.HA1-R2	CGTCATAAGGGTATCCGGAGACGTCTACtAgggagATgTAcTCaTCgTAc	Restriction site,PAM,recoded gRNA	Pyr_021/Pyr_023	Pyr_021/Pyr_022 PCR product	Final recoded PfCPSII HA1 product
Pyr_024	PfCPSII.HA2-F	TGGCCCCTTTCCGGGCGCGCCGCAAGAAATTATTCAATAAATTCGATTTAAC	Homology for In-Fusion Cloning,Restriction site
Pyr_025	PfCPSII.HA2-R	GATATCCAGGTGGACGATATCCAGAAAATGTACAAGCTCAATATGC	Homology for In-Fusion Cloning,Restriction site	Pyr_024/Pyr_025	PfMev-attB gDNA	PfCPSII HA2 product
Pyr_026	PfDHO.HA1-F	GGTGGTCTCGGATCCGAAATGTAGCAGGTTCCATAACACC	Restriction site
Pyr_027	PfDHO.HA1-R	GGTGGTCTCGGGGACTACACCATTATATTCTCTTGG	Restriction site	Pyr_026/Pyr_027	PfMev-attB gDNA	Intermediate PfDHO HA1 product
Pyr_028	PfDHODH.HA1-F	GATATCGTCCACCTGGATATCGAAGCCCTTGGTTTTTGTTAAGTTAGC	Homology for In-Fusion Cloning,Restriction site
Pyr_029	PfDHODH.HA1-R1	CATGATCTTTATAATCGACGTCaGaCttTGAGtGCTTTCGGCCAATGGCCTCC	Homology for In-Fusion,Restriction site,PAM,recoded gRNA	Pyr_028/Pyr_029	NF54-attB gDNA	PfDHODH HA1 product for construct with C-terminal tag
Pyr_030	PfDHODH.HA1-R2	GACAGTGGGCCCGACGTCTTAaGaCttTGAGtGCTTTCGGCCAATGG	Homology for In-Fusion,Restriction site,PAM,recoded gRNA	Pyr_028/Pyr_030	Pyr_028/Pyr_029 PCR product	PfDHODH HA1 product for construct without C-terminal tag
Pyr_031	PfDHODH.HA2-F	TGGCCCCTTTCCGGGCGCGCCATAGCAAAAGTTAATTAAACACGGGCG	Homology for In-Fusion Cloning,Restriction site
Pyr_032	PfDHODH.HA2-R	GATATCCAGGTGGACGATATCGTTCCAAGTTGTTAAACACGACAAG	Homology for In-Fusion Cloning,Restriction site	Pyr_031/Pyr_032	NF54-attB gDNA	PfDHODH HA2 product
Oligos to insert gRNA sequences into pCasG plasmid for knockdown of target protein expression
Oligo Number	Oligo Name	Sequence (5' → 3')	Color codes	Oligo Pairs
Pyr_033	PfATC.gR-F	ATTAAGTATATAATATTAAATGGATTATATGTAAGAAGTTTTAGAGCTAGAAAT	Homology for In-Fusion Cloning
Pyr_034	PfATC.gR-R	ATTTCTAGCTCTAAAACTTCTTACATATAATCCATTTAATATTATATACTTAAT	Homology for In-Fusion Cloning	Pyr_033/Pyr_034
Pyr_035	PfCPSII.gR-F	ATTAAGTATATAATATTTTATGACGAATATATAAGTTGTTTTAGAGCTAGAAAT	Homology for In-Fusion Cloning
Pyr_036	PfCPSII.gR-R	ATTTCTAGCTCTAAAACAACTTATATATTCGTCATAAAATATTATATACTTAAT	Homology for In-Fusion Cloning	Pyr_035/Pyr_036
Pyr_037	PfDHO.gR-F	ATTAAGTATATAATATTCTTTTTGGCAGGGAAGACTTGTTTTAGAGCTAGAAAT	Homology for In-Fusion Cloning
Pyr_038	PfDHO.gR-R	ATTTCTAGCTCTAAAACAAGTCTTCCCTGCCAAAAAGAATATTATATACTTAAT	Homology for In-Fusion Cloning	Pyr_037/Pyr_038
Pyr_039	PfDHODH.gR-F	ATTAAGTATATAATATTATTAACTTTTGCTATGCTTTGTTTTAGAGCTAGAAAT	Homology for In-Fusion Cloning
Pyr_040	PfDHODH.gR-R	ATTTCTAGCTCTAAAACAAAGCATAGCAAAAGTTAATAATATTATATACTTAAT	Homology for In-Fusion Cloning	Pyr_039/Pyr_040
Primers to confirm genotype of knockdown parasite lines
Primer Number	Primer Name	Sequence (5' → 3')
Pyr_041	PfATC.5'-F	GAACATCCAACTCAGTCCCTCTTAG
Pyr_042	PfATC.3'-R	GTTCCCAATACCATTCATATATTTTCCATTC
Pyr_043	PfCPSII.5'-F	GCTACAAGGATATTAATGGGTTATGAC
Pyr_044	PfCPSII.3'-R	TTGTGAAAATGAAAAAAGATCTACCATAC
Pyr_045	PfDHO.5'-F	CCGCATATACATGATTTAGCCATAAAGTTT
Pyr_046	PfDHO.3'-R	ATTTTAATCATAAAACTACATATTAATTGAATCATAGAC
Pyr_047	PfDHODH.5'-F	CACCTGGGTTAAGAGATAATCAAGAAGC
Pyr_048	PfDHODH.3'-R	CTCTCCAACAAATTCGCTAAAATATTCCAG
Pyr_049	Apt-1R	CTGGACAGTACATCGTACTGGCA
Pyr_050	Hsp86-F	GGAATACTAAATATATATCCAATGGCC
Pyr_051	Apt-5R	CTCGCTATCAAGGAATCGAGTCC
Primers to amplify homology arms for PfDHO knockout construct
Primer Number	Primer Name	Sequence (5' → 3')		Primer Pairs	Template	Notes
Pyr_052	ΔPfDHO.HA1-F	GCCACGAGCGGCCGCATGAAAAATTACTTTTATATTCCAATAGCTG	Homology for In-Fusion Cloning
Pyr_053	ΔPfDHO.HA1-R	CTTAAGCGCAGCGGCCGCACACTTATAGTAATTACTTAATATATCGTTTTCATC	Homology for In-Fusion Cloning	Pyr_052/Pyr_053	PfMev-attB gDNA	HA1 product for PfDHO knockout
Pyr_054	ΔPfDHO.HA2-F	GAATTCGACAGACGCCGGCGGGTTCGGATTCAGCACCTCATTAC	Homology for In-Fusion Cloning
Pyr_055	ΔPfDHO.HA2-R	CATGGCCACCAGCCGGCTGTATGTCATAATCCAAAGTCTTCCCTGCC	Homology for In-Fusion Cloning	Pyr_054/pyr_055	PfMev-attB gDNA	HA2 product for PfDHO knockout
Oligos to insert gRNA sequences into pCasG plasmid for PfDHO gene deletion
Oligo Number	Oligo Name	Sequence (5' → 3')	Color codes	Oligo Pairs
Pyr_056	PfDHO.KO.gR-F	ATTAAGTATATAATATTTACTATAAGTGTAATTTACAGTTTTAGAGCTAGAAAT	Homology for In-Fusion Cloning
Pyr_057	PfDHO.KO.gR-R	ATTTCTAGCTCTAAAACTGTAAATTACACTTATAGTAAATATTATATACTTAAT	Homology for In-Fusion Cloning	Pyr_056/Pyr_057
Primers to verify ΔDHO locus
Primer Number	Primer Name	Sequence (5' → 3')
Pyr_058	PfDHO.5'-F	GAGAATATACCAATTTGAACATATGTATATATAT
Pyr_059	PfDHO.3'-R	AGATAAAAAAAAAATAATCGTAAAAATGCTTGAG
Pyr_060	PfDHO.P.3'-F	GCCATAAAGTTTCCAGGTTTGAATAT
Pyr_061	PfDHO.P.5'-R	CGAATTAGTGGTTACATTACTAGG
Pyr_062	pL8.HA1-F	GGGTTCGGATTCAGCACCTCATTAC
Pyr_063	pL8.HA2-R	TGTATGTCATAATCCAAAGTCTTCCCTGCC
Primers to generate pMALcHT-PfATC expression plasmid
Oligo Number	Oligo Name	Sequence (5' → 3')	Color codes	Oligo Pairs
Pyr_064	PfATC.pMAL.F	CATCACCATCACGAATTCTATATCAATAGCAAGTATAAAATTGATTTGGATAAAATCATG	Homology for In-Fusion Cloning,Restriction site
Pyr_065	PfATC.pMAL.R	GCCAGTGCCAAGCTTAGCTAGTTGATGAAAAAATGAGATATAATAAAGCC	Homology for In-Fusion Cloning,Restriction site	Pyr_064/Pyr_065
